# Regulation of DNA (de)methylation positively impacts seed germination during seed development under heat stress

**DOI:** 10.1101/2021.02.25.432822

**Authors:** Jaiana Malabarba, David Windels, Wenjia Xu, Jerome Verdier

## Abstract

Seed development needs the coordination of multiple molecular mechanisms to promote correct tissue development, seed filling and the acquisition of germination capacity, desiccation tolerance, longevity and dormancy. Heat stress can negatively impact these processes and upon the increasing of global mean temperatures, global food security is threatened. Here, we explored the impact of heat stress on seed physiology, morphology, gene expression and methylation on three stages of seed development. Notably, Arabidopsis Col-0 plants under heat stress presented a decrease in germination capacity and also a decrease in longevity. We observed that upon mild stress, gene expression and DNA methylation were moderately affected. Nevertheless, upon severe heat stress during seed development, gene expression was intensively modified, promoting heat stress response mechanisms, including the activation of ABA pathway. By analyzing candidate epigenetic marks using mutants’ physiological assays, we observed that the lack of DNA demethylation by *ROS1* gene impaired seed germination by affecting germination-related genes expression. On the other hand, we also observed that upon severe stress, a large proportion of differentially methylated regions (DMRs) were located in promoters and gene sequences of germination-related genes. To conclude, our results indicate that DNA (de)methylation could be a key regulatory process to ensure proper seed germination of seeds produced under heat stress.

**Graphic Abstract:** 
