## Supplementary material for "Regulation of DNA (de)methylation positively impacts seed germination during seed development under heat stress": STable2

### Sheet: ID DMRs
Col-0 DMRs upon heat stress treatment during seed development
Gene code	Gene name	5mCy context	Location	Stage	Condition	Tair Short Description	Tair Computational Description
AT1G04577	AT1G04577	CG	promoter	bent	Mild stress		Natural antisense transcript overlaps with AT1G07470
AT1G07470	AT1G07470	CG	gene	bent	Mild stress	Transcription factor IIA, alpha/beta subunit	Transcription factor IIA, alpha/beta subunit
AT1G07510	ftsh10	CG	gene	mature	Severe stress	FTSH protease 10	FTSH protease 10
AT1G07520	AT1G07520	CG	gene	mature	Severe stress	GRAS family transcription factor	GRAS family transcription factor
AT1G08820	VAP27-2	CG	gene	mature	Severe stress	vamp/synaptobrevin-associated protein 27-2	vamp/synaptobrevin-associated protein 27-2
AT1G09980	AT1G09980	CG	gene	mature	Severe stress	Putative serine esterase family protein	Putative serine esterase family protein
AT1G11303	AT1G11303	CG	gene	mature	Severe stress		G-type lectin S-receptor-like Serine/Threonine-kinase
AT1G12280	SUMM2	CG	gene	mature	Severe stress	LRR and NB-ARC domains-containing disease resistance protein	LRR and NB-ARC domains-containing disease resistance protein
AT1G18660	AT1G18660	CG	gene	bent	Mild stress	zinc finger (C3HC4-type RING finger) family protein	zinc finger (C3HC4-type RING finger) family protein
AT1G18690	XXT4	CG	gene	bent	Severe stress	Galactosyl transferase GMA12/MNN10 family protein	Galactosyl transferase GMA12/MNN10 family protein
AT1G21940	AT1G21940	CHH	promoter	mature	Mild stress		transmembrane protein
AT1G22670	AT1G22670	CG	gene	mature	Severe stress	Protease-associated (PA) RING/U-box zinc finger family protein	Protease-associated (PA) RING/U-box zinc finger family protein
AT1G27770	ACA1	CG	gene	mature	Severe stress	autoinhibited Ca2+-ATPase 1	autoinhibited Ca2+-ATPase 1
AT1G48310	CHR18	CG	gene	bent	Severe stress	chromatin remodeling factor18	chromatin remodeling factor18
AT1G49405	AT1G49405	CG	promoter	bent	Severe stress	Uncharacterised protein family (UPF0497)	Uncharacterized protein family (UPF0497)
AT1G49410	TOM6	CG	gene	bent	Severe stress	translocase of the outer mitochondrial membrane 6	translocase of the outer mitochondrial membrane 6
AT1G50670	AT1G50670	CG	gene	bent	Severe stress	OTU-like cysteine protease family protein	OTU-like cysteine protease family protein
AT1G51430	AT1G51430	CG	gene	mature	Severe stress		cTAGE family protein
AT1G55250	HUB2	CG	gene	bent	Severe stress	histone mono-ubiquitination 2	histone mono-ubiquitination 2
AT1G55490	CPN60B	CG	gene	bent	Mild stress	chaperonin 60 beta	chaperonin 60 beta
AT1G60220	ULP1D	CG	promoter	mature	Severe stress	UB-like protease 1D	UB-like protease 1D
AT1G65350	UBQ13	CG	gene	mature	Mild stress	ubiquitin 13	ubiquitin 13
AT1G65780	AT1G65780	CG	gene	mature	Severe stress	P-loop containing nucleoside triphosphate hydrolases superfamily protein	P-loop containing nucleoside triphosphate hydrolases superfamily protein
AT1G78720	AT1G78720	CG	gene	mature	Severe stress	SecY protein transport family protein	SecY protein transport family protein
AT1G79730	ELF7	CG	gene	mature	Severe stress	hydroxyproline-rich glycoprotein family protein	hydroxyproline-rich glycoprotein family protein
AT2G00340	AT2G00340	1-CHG; 2-CHG&CG&CHH; 3-CHH	1-gene; 2-gene; 3-promoter	1-bent&mature; 2-bent&mature; 3-bent	1-Mild stress; 2-Severe stress; 3-Severe stress		novel transcribed region
AT2G00350	AT2G00350	CG	promoter	mature	Severe stress		novel transcribed region
AT2G01010	AT2G01010	CHH	promoter	mature	Severe stress	rRNA	rRNA
AT2G01023	AT2G01023	1-CHG; 2-CHG&CG&CHH	1-promoter; 2-promoter	1-bent&mature; 2-bent&mature	1-Mild stress; 2-Severe stress		hypothetical protein
AT2G01275	AT2G01275	CG	gene	mature	Severe stress	RING/FYVE/PHD zinc finger superfamily protein	RING/FYVE/PHD zinc finger superfamily protein
AT2G01280	MEE65	CHG	gene	mature	Mild stress	Cyclin/Brf1-like TBP-binding protein	Cyclin/Brf1-like TBP-binding protein
AT2G05400	AT2G05400	CG	promoter	mature	Severe stress	Ubiquitin-specific protease family C19-related protein	Ubiquitin-specific protease family C19-related protein
AT2G07681	ABCI4	CHG	gene	bent	Severe stress	Cytochrome C assembly protein	Cytochrome C assembly protein
AT2G07752	AT2G07752	CG	promoter	mature	Mild stress	pre-tRNA	pre-tRNA tRNA-Glu (anticodon: TTC)
AT2G07753	AT2G07753	CG	promoter	mature	Mild stress	pre-tRNA	pre-tRNA tRNA-Tyr (anticodon: GTA)
AT2G07754	AT2G07754	CG	gene	mature	Mild stress	pre-tRNA	pre-tRNA tRNA-Ser (anticodon: GCT)
AT2G20960	pEARLI4	CG	gene	bent	Severe stress	Arabidopsis phospholipase-like protein (PEARLI 4) family	phospholipase-like protein (PEARLI 4) family protein
AT2G24600	AT2G24600	CG	gene	mature	Mild stress	Ankyrin repeat family protein	Ankyrin repeat family protein
AT2G28070	ABCG3	CG	gene	bent	Severe stress	ABC-2 type transporter family protein	ABC-2 type transporter family protein
AT2G28150	AT2G28150	CG	gene	mature	Severe stress	Domain of unknown function (DUF966)	UPSTREAM OF FLC protein (DUF966)
AT2G29065	AT2G29065	CG	gene	mature	Severe stress	GRAS family transcription factor	GRAS family transcription factor
AT2G29070	AT2G29070	CG	promoter	mature	Severe stress	Ubiquitin fusion degradation UFD1 family protein	Ubiquitin fusion degradation UFD1 family protein
AT2G32520	AT2G32520	CHH	promoter	bent	Severe stress	alpha/beta-Hydrolases superfamily protein	alpha/beta-Hydrolases superfamily protein
AT2G32530	CSLB03	CHH	promoter	bent	Severe stress	cellulose synthase-like B3	cellulose synthase-like B3
AT2G43270	AT2G43270	CG	gene	bent	Severe stress	F-box and associated interaction domains-containing protein	F-box and associated interaction domains-containing protein
AT2G43280	AT2G43280	CG	promoter	bent	Severe stress	Far-red impaired responsive (FAR1) family protein	Far-red impaired responsive (FAR1) family protein
AT3G00210	AT3G00210	CG	gene	mature	Severe stress		novel transcribed region
AT3G09880	ATB' BETA	CG	gene	mature	Severe stress	Protein phosphatase 2A regulatory B subunit family protein	Protein phosphatase 2A regulatory B subunit family protein
AT3G09890	AT3G09890	CG	promoter	mature	Severe stress	Ankyrin repeat family protein	Ankyrin repeat family protein
AT3G10530	AT3G10530	CG	gene	bent	Severe stress	Transducin/WD40 repeat-like superfamily protein	Transducin/WD40 repeat-like superfamily protein
AT3G29375	AT3G29375	CG	gene	mature	Severe stress	XH domain-containing protein	XH domain-containing protein
AT3G49140	AT3G49140	CG	gene	mature	Severe stress	Pentatricopeptide repeat (PPR) superfamily protein	Pentatricopeptide repeat (PPR) superfamily protein
AT3G63500	TTA2	CG	gene	mature	Severe stress	Protein of unknown function (DUF1423)	fibronectin type III domain protein (DUF1423)
AT4G02560	LD	CG	gene	bent	Severe stress	Homeodomain-like superfamily protein	Homeodomain-like superfamily protein
AT4G04470	PMP22	CG	promoter	mature	Severe stress	Peroxisomal membrane 22 kDa (Mpv17/PMP22) family protein	Peroxisomal membrane 22 kDa (Mpv17/PMP22) family protein
AT4G10320	AT4G10320	CG	gene	mature	Severe stress	tRNA synthetase class I (I, L, M and V) family protein	tRNA synthetase class I (I, L, M and V) family protein
AT4G11010	NDPK3	CG	gene	bent	Mild stress	nucleoside diphosphate kinase 3	nucleoside diphosphate kinase 3
AT4G16957	AT4G16957	CG	promoter	mature	Severe stress		SUPPRESSOR OF, CONSTITUTIVE protein
AT4G16960	AT4G16960	CG	gene	mature	Severe stress	Disease resistance protein (TIR-NBS-LRR class) family	disease resistance protein (TIR-NBS-LRR class)
AT4G18790	NRAMP5	CG	gene	mature	Severe stress	NRAMP metal ion transporter family protein	NRAMP metal ion transporter family protein
AT4G23060	IQD22	CG	gene	mature	Mild stress	IQ-domain 22	IQ-domain 22
AT4G27380	AT4G27380	CG	gene	bent	Severe stress		hypothetical protein
AT4G27720	AT4G27720	CG	gene	bent	Severe stress	Major facilitator superfamily protein	Major facilitator superfamily protein
AT4G29810	MKK2	CG	promoter	mature	Severe stress	MAP kinase kinase 2	MAP kinase kinase 2
AT4G29820	CFIM-25	CG	gene	mature	Severe stress	homolog of CFIM-25	homolog of CFIM-25
AT4G38062	AT4G38062	CG	gene	mature	Severe stress		basic helix loop helix (bHLH) DNA-binding superfamily protein
AT5G02065	AT5G02065	CG	gene	mature	Severe stress		transmembrane protein
AT5G02070	AT5G02070	CG	gene	mature	Severe stress	Protein kinase family protein	Protein kinase family protein
AT5G08720	AT5G08720	CG	gene	bent	Mild stress		polyketide cyclase/dehydrase/lipid transporter
AT5G10965	AT5G10965	CG	gene	bent	Severe stress		hypothetical protein
AT5G10970	AT5G10970	CG	gene	bent	Severe stress	C2H2 and C2HC zinc fingers superfamily protein	C2H2 and C2HC zinc fingers superfamily protein
AT5G13350	AT5G13350	CG	gene	mature	Mild stress	Auxin-responsive GH3 family protein	Auxin-responsive GH3 family protein
AT5G14960	DEL2	CG	gene	mature	Severe stress	DP-E2F-like 2	DP-E2F-like 2
AT5G25240	AT5G25240	CHH	gene	bent	Mild stress		stress induced protein
AT5G36210	AT5G36210	CHG	promoter	bent	Severe stress	alpha/beta-Hydrolases superfamily protein	alpha/beta-Hydrolases superfamily protein
AT5G37360	AT5G37360	CG	gene	mature	Severe stress		LOW protein: ammonium transporter 1-like protein
AT5G37960	AT5G37960	CG	promoter	mature	Severe stress	GroES-like family protein	GroES-like family protein
AT5G38850	AT5G38850	CG	gene	mature	Mild stress	Disease resistance protein (TIR-NBS-LRR class)	Disease resistance protein (TIR-NBS-LRR class)
AT5G38860	BIM3	CG	promoter	mature	Mild stress	BES1-interacting Myc-like protein 3	BES1-interacting Myc-like protein 3
AT5G39480	AT5G39480	CHG	gene	mature	Severe stress	F-box family protein	F-box family protein
AT5G40450	AT5G40450	CG	gene	mature	Severe stress		A-kinase anchor-like protein
AT5G40740	AUG6	CG	gene	bent	Severe stress		HAUS augmin-like complex subunit
AT5G44390	AT5G44390	CHH	promoter	bent	Severe stress	FAD-binding Berberine family protein	FAD-binding Berberine family protein
AT5G45800	MEE62	CHH	promoter	bent	Mild stress	Leucine-rich repeat protein kinase family protein	Leucine-rich repeat protein kinase family protein
AT5G45960	AT5G45960	CHG	gene	mature	Mild stress	GDSL-like Lipase/Acylhydrolase superfamily protein	GDSL-like Lipase/Acylhydrolase superfamily protein
AT5G53480	AT5G53480	CG	gene	bent	Severe stress	ARM repeat superfamily protein	ARM repeat superfamily protein
Mitochondrial DMRs
Gene code	Gene name	5mCy context	Location	Stage	Condition	Tair Short Description	Tair Computational Description
ATMG00670	ATMG00670	CG	gene	mature	Mild Stress
ATMG01390	ATMG01390	CG	gene	mature	Mild Stress	Mitochondrial 18S ribosomal RNA, which is a component of the 30S small subunit of mitochondrial ribosome
ATMG01140	ATMG01140	CHG	gene	mature	Mild Stress
ATMG01170	ATMG01170	CHG	gene	mature	Mild Stress	ATPase subunit 6 ATP synthesis coupled proton transport
ATMG00630	ATMG00630	CHG	gene	mature	Severe Stress
